# Model selection reveals selective regulation of blood amino acid and lipid metabolism by insulin in humans

**DOI:** 10.1101/2023.09.18.558212

**Authors:** Suguru Fujita, Ken-ichi Hironaka, Yasuaki Karasawa, Shinya Kuroda

**Affiliations:** Department of Biological Sciences, Graduate School of Science, The University of Tokyo, Tokyo, 113-0033, Japan; Department of Biotechnology, Graduate School of Agricultural and Life Sciences, The University of Tokyo, Tokyo, 113-8657, Japan; Department of Neurosurgery, Graduate School of Medicine, The University of Tokyo, Tokyo, 113-0033, Japan

## Abstract

Insulin plays a crucial role in regulating the metabolism of blood glucose, amino acids, and lipids in humans. However, the mechanisms by which insulin selectively controls these different metabolites are not yet fully understood. To address this question, we used mathematical modeling to identify the selective regulatory mechanisms of insulin on blood amino acids and lipids. Our study revealed that insulin negatively regulates the influx and positively regulates the efflux of lipids, which is consistent with previous findings. In contrast, we did not observe the previously reported negative regulation of BCAA influx by insulin; instead, we found that insulin positively regulates BCAA efflux. We also observed that the earlier peak time of lipids compared to BCAAs is dependent on insulin’s negative regulation of their influx. Overall, our findings shed new light on how insulin selectively regulates the levels of different metabolites in human blood, providing valuable insights into the pathogenesis of metabolic disorders and potential therapeutic interventions.
