## Supplemental Table 2 for "Model selection reveals selective regulation of blood amino acid and lipid metabolism by insulin in humans"

### Sheet: Sheet1
Medians of the indicated parameters for all 18 metabolites were used for parameter sensitivity analysis for EC50 (see Methods).

### Sheet: Sheet2
	EC50
k2	0.0229453
k4	0.0310096
k5	0.0241826
k6	0.0057928
