## Supplemental Table 1 for "Model selection reveals selective regulation of blood amino acid and lipid metabolism by insulin in humans"

### Sheet: Readme
AIC and RSS for each model for all metabolites
RSS and AIC values for eight models for metabolite.
The model highlighted in yellow was selected because it showed the lowest AIC.

### Sheet: Sheet1
	moddel1		model2		model3		model4		model5		model6		model7		model8
	RSS	AIC	RSS	AIC	RSS	AIC	RSS	AIC	RSS	AIC	RSS	AIC	RSS	AIC	RSS	AIC	Selected model
Ornithine	1.7907	95.391	11.612	377.806	1.9833	110.714	2.5109	146.096	1.9692	107.644	11.612	375.806	11.612	375.806	2.509	143.983	model1
Tyrosine	2.9082	168.13	15.701	423.059	3.7459	206.099	4.0841	219.065	3.7499	204.259	15.701	421.059	15.701	421.059	4.084	217.062	model1
3-Hydroxybutyrate	4.8654	245.322	4.7609	244.066	4.4448	231.76	4.7304	241.101	4.8626	243.236	4.7609	242.066	4.7609	242.066	4.729	239.057	model3
Acetoacetic acid	3.6785	203.376	5.8924	276.05	3.6376	201.699	4.2278	224.252	3.6808	201.47	5.8924	274.05	5.8924	274.05	4.2357	222.532	model3
Free fatty acid	2.897	167.551	7.5709	313.647	2.6085	151.816	3.2298	183.863	2.8936	165.375	7.5709	311.647	7.5709	311.647	3.2252	181.649	model3
Total ketone body	4.5956	236.765	4.8984	248.336	4.2927	226.537	4.5753	236.101	4.5977	234.833	4.8984	246.336	4.8984	246.336	4.5777	234.18	model3
Arginine	2.2741	131.238	14.828	414.478	2.2245	127.93	2.1085	119.897	2.2829	129.817	14.828	412.478	14.828	412.478	2.2214	125.721	model4
Proline	2.8877	167.069	12.725	391.535	2.5371	147.653	2.5301	147.239	2.8871	165.038	12.725	389.535	12.725	389.535	2.7979	160.33	model4
Isoleucine	0.87244	-14.4692	13.51	400.515	0.87161	-12.612	1.0068	9.01655	0.86278	-16.1393	13.51	398.515	13.51	398.515	1.0019	6.28473	model5
Leucine	0.66475	-53.2516	14.152	391.726	0.69612	-46.335	0.82654	-20.576	0.69577	-48.4104	14.692	461.699	13.273	429.562	0.82635	-22.6105	model5
Phenylalanine	2.3378	135.382	15.693	422.982	2.3341	135.144	2.3589	136.729	2.3539	134.411	15.693	420.982	15.693	420.982	2.3613	134.882	model5
Valine	0.94456	-0.55541	15.421	420.36	0.95293	0.767925	1.0073	9.09102	0.95295	-1.22893	15.421	418.36	15.421	418.36	1.0063	6.94204	model5
α-Amino-n-butyric acid	3.201	182.519	12.191	385.105	3.1649	180.818	3.1616	180.662	3.2007	180.505	12.191	383.105	12.191	383.105	3.2111	180.992	model5
Asparagine	6.112	279.538	15.503	421.155	6.1077	279.433	6.0628	278.326	6.1227	277.8	15.503	419.155	15.503	419.155	6.1042	277.347	model8
Citrulline	3.2041	182.665	14.344	409.5	3.2041	182.665	3.206	182.754	3.2141	181.132	14.344	407.5	14.344	407.5	3.2096	180.922	model8
Methionine	2.6028	151.488	15.057	416.776	2.5336	147.446	2.5332	147.422	2.6003	149.344	15.057	414.776	15.057	414.776	2.533	145.411	model8
Serine	0.98021	5.00173	14.939	415.596	0.96342	2.41013	0.95678	1.37273	0.97997	2.965	14.939	413.596	14.939	413.596	0.96275	0.305774	model8
Threonine	1.2252	38.4656	15.182	418.017	1.2046	35.9221	1.1971	34.9853	1.2237	36.2819	15.182	416.017	15.182	416.017	1.2045	33.9097	model8
