## Supplemental Table 3 for "Model selection reveals selective regulation of blood amino acid and lipid metabolism by insulin in humans"

### Sheet: Readme
Characteristics of subjects
Sheet1	The experimental dataset for model selection.
Sheet2	The experimental dataset for validation.

### Sheet: Sheet1
	Gender	Age(years)	Height(cm)	Weight(kg)
No.1	Male	20s	172	61
No.2	Male	20s	175	55
No.3	Female	20s	153	41
No.4	Male	20s	167	55
No.5	Female	50s	154	43.7
No.6	Male	20s	170	65
No.7	Male	30s	172	76
No.8	Female	30s	159	51
No.9	Male	20s	171	65
No.10	Female	20s	160	51
No.11	Male	20s	178.4	58
No.12	Male	20s	174.5	65
No.13	Male	50s	176	68
No.14	Male	20s	170	60
No.15	Male	20s	174	75
No.16	Male	30s	175	65
No.17	Female	20s	161	60
No.18	Female	20s	160	48
No.19	Male	30s	177.5	64
No.20	Male	20s	164	53

### Sheet: Sheet2
	Gender	Age(years)	Height(cm)	Weight(kg)
No.1	Male	50s	168	72.8
No.2	Male	20s	174	78
No.3	Female	20s	160	45
